# Continuous Multiplexed Phage Genome Editing Using Recombitrons

**DOI:** 10.1101/2023.03.24.534024

**Authors:** Chloe B. Fishman, Kate D. Crawford, Santi Bhattarai-Kline, Karen Zhang, Alejandro González-Delgado, Seth L. Shipman

## Abstract

Bacteriophages, which naturally shape bacterial communities, can be co-opted as a biological technology to help eliminate pathogenic bacteria from our bodies and food supply^1^. Phage genome editing is a critical tool to engineer more effective phage technologies. However, editing phage genomes has traditionally been a low efficiency process that requires laborious screening, counter selection, or *in vitro* construction of modified genomes^2^. These requirements impose limitations on the type and throughput of phage modifications, which in turn limit our knowledge and potential for innovation. Here, we present a scalable approach for engineering phage genomes using recombitrons: modified bacterial retrons^3^ that generate recombineering donor DNA paired with single stranded binding and annealing proteins to integrate those donors into phage genomes. This system can efficiently create genome modifications in multiple phages without the need for counterselection. Moreover, the process is continuous, with edits accumulating in the phage genome the longer the phage is cultured with the host, and multiplexable, with different editing hosts contributing distinct mutations along the genome of a phage in a mixed culture. In lambda phage, as an example, recombitrons yield single-base substitutions at up to 99% efficiency and up to 5 distinct mutations installed on a single phage genome, all without counterselection and only a few hours of hands-on time.
