## Supplemental Tables for "Continuous Multiplexed Phage Genome Editing Using Recombitrons"

### Sheet: Supp Table 1, Stats
	Figure 1
	Panel	Biological Replicates	Comparison	Test	P value	P value summary
	1b	3	14126 (F) vs 14126 (F) dRT	unpaired t-test	0.0018	**
	1c	3	22872 (R) vs 22872 (R) dRT	unpaired t-test	0.0094	**
	1d	3	27182 (F) vs 27182 (F) dRT	unpaired t-test	<0.0001	****
	1e	3	effect of SSB	one-way ANOVA	<0.0001	****
			Follow-up: no SSB vs Eco SSB	Dunnett's multiple comparisons test (corrected)	0.005	**
			Follow-up: no SSB vs T7 SSB	Dunnett's multiple comparisons test (corrected)	<0.0001	****
	1f	3	effect of SSB	one-way ANOVA	<0.0001	****
			Follow-up: no SSB vs Eco SSB	Dunnett's multiple comparisons test (corrected)	0.0002	***
			Follow-up: no SSB vs T7 SSB	Dunnett's multiple comparisons test (corrected)	0.0127	*
	Figure 2
	Panel	Biological Replicates	Comparison	Test	P value	P value summary
	2b	3/4	Effect of RT-Donor length	one-way ANOVA	<0.0001	****
			follow-up: 30 vs. 50	Sidak's multiple comparisons test (corrected)	0.0067	**
			follow-up: 30 vs. 70	Sidak's multiple comparisons test (corrected)	<0.0001	****
			follow-up: 30 vs. 90	Sidak's multiple comparisons test (corrected)	0.001	**
			follow-up: 30 vs. 110	Sidak's multiple comparisons test (corrected)	<0.0001	****
			follow-up: 30 vs. 130	Sidak's multiple comparisons test (corrected)	0.0005	***
			follow-up: 30 vs. 150	Sidak's multiple comparisons test (corrected)	0.0147	*
			follow-up: 70 vs. 50	Sidak's multiple comparisons test (corrected)	0.0985	ns
			follow-up: 70 vs. 90	Sidak's multiple comparisons test (corrected)	0.8619	ns
			follow-up: 70 vs. 110	Sidak's multiple comparisons test (corrected)	>0.9999	ns
			follow-up: 70 vs. 130	Sidak's multiple comparisons test (corrected)	0.6992	ns
			follow-up: 70 vs. 150	Sidak's multiple comparisons test (corrected)	0.0461	*
	2d	4	Effect of edit placement	one-way ANOVA	<0.0001	****
			follow-up: 46 vs. 4	Dunnett's multiple comparisons test (corrected)	<0.0001	****
			follow-up: 46 vs. 10	Dunnett's multiple comparisons test (corrected)	<0.0001	****
			follow-up: 46 vs. 19	Dunnett's multiple comparisons test (corrected)	<0.0001	****
			follow-up: 46 vs. 28	Dunnett's multiple comparisons test (corrected)	0.0004	***
			follow-up: 46 vs. 37	Dunnett's multiple comparisons test (corrected)	0.9993	ns
			follow-up: 46 vs. 55	Dunnett's multiple comparisons test (corrected)	0.9996	ns
			follow-up: 46 vs. 64	Dunnett's multiple comparisons test (corrected)	0.1608	ns
			follow-up: 46 vs. 73	Dunnett's multiple comparisons test (corrected)	<0.0001	****
			follow-up: 46 vs. 82	Dunnett's multiple comparisons test (corrected)	<0.0001	****
			follow-up: 46 vs. 88	Dunnett's multiple comparisons test (corrected)	<0.0001	****
	2f	3/4	Effect of scanning edit position on total edits	one-way ANOVA	0.7868	ns
			Effect of scanning edit position on both edits	one-way ANOVA	<0.0001	****
			follow-up: 55 vs. 4	Dunnett's multiple comparisons test (corrected)	<0.0001	****
			follow-up: 55 vs. 10	Dunnett's multiple comparisons test (corrected)	<0.0001	****
			follow-up: 55 vs. 19	Dunnett's multiple comparisons test (corrected)	0.0073	**
			follow-up: 55 vs. 28	Dunnett's multiple comparisons test (corrected)	0.3045	ns
			follow-up: 55 vs. 37	Dunnett's multiple comparisons test (corrected)	0.8799	ns
			follow-up: 55 vs. 64	Dunnett's multiple comparisons test (corrected)	0.9999	ns
			follow-up: 55 vs. 73	Dunnett's multiple comparisons test (corrected)	0.0024	**
			follow-up: 55 vs. 82	Dunnett's multiple comparisons test (corrected)	<0.0001	****
			follow-up: 55 vs. 88	Dunnett's multiple comparisons test (corrected)	<0.0001	****
	2h	3/4	Effect of edit number on avg editing	one-way ANOVA	<0.0001	****
			follow-up: 3 vs. 7	Dunnett's multiple comparisons test (corrected)	<0.0001	****
			follow-up: 3 vs. 9	Dunnett's multiple comparisons test (corrected)	<0.0001	****
			follow-up: 3 vs. 11	Dunnett's multiple comparisons test (corrected)	<0.0001	****
	2j	3	Effect of strain	one-way ANOVA	<0.0001	****
			BL21 (Δretron-Eco1) vs. BL21	Dunnett's multiple comparisons test (corrected)	0.9955	ns
			BL21 (Δretron-Eco1) vs. MG1655	Dunnett's multiple comparisons test (corrected)	0.2128	ns
			BL21 (Δretron-Eco1) vs. MG1655 (Δexo1/ΔrecJ)	Dunnett's multiple comparisons test (corrected)	<0.0001	****
	Figure 3
	Panel	Biological Replicates	Comparison	Test	P value	P value summary
	3b	5	Effect of deletion length	one-way ANOVA	0.1564	ns
			Effect of swap or deletion length	one-way ANOVA	<0.0001	****
			follow-up: swap vs 2bp deletion	Dunnett's multiple comparisons test (corrected)	<0.0001	****
			follow-up: swap vs 4bp deletion	Dunnett's multiple comparisons test (corrected)	0.0083	**
			follow-up: swap vs 8bp deletion	Dunnett's multiple comparisons test (corrected)	0.0008	***
			follow-up: swap vs 16bp deletion	Dunnett's multiple comparisons test (corrected)	<0.0001	****
			follow-up: swap vs 32bp deletion	Dunnett's multiple comparisons test (corrected)	0.0005	***
	3d	5	Effect of deletion length	one-way ANOVA	<0.0001	****
			Effect of swap or insertion length	one-way ANOVA	<0.0001	****
			follow-up: swap vs 2bp insertion	Dunnett's multiple comparisons test (corrected)	<0.0001	****
			follow-up: swap vs 4bp insertion	Dunnett's multiple comparisons test (corrected)	<0.0001	****
			follow-up: swap vs 8bp insertion	Dunnett's multiple comparisons test (corrected)	<0.0001	****
			follow-up: swap vs 16bp insertion	Dunnett's multiple comparisons test (corrected)	<0.0001	****
			follow-up: swap vs 34bp insertion	Dunnett's multiple comparisons test (corrected)	<0.0001	****
	Figure 4
	Panel	Biological Replicates	Comparison	Test	P value	P value summary
	4b	3	Effect of strain	two-way ANOVA	<0.0001	****
			Effect of round	two-way ANOVA	<0.0001	****
			interaction	two-way ANOVA	0.0282	*
			follow-up B vs K, round 1	Sidak's multiple comparisons test (corrected)	0.0002	***
			follow-up B vs K, round 2	Sidak's multiple comparisons test (corrected)	0.038	*
			follow-up B vs K, round 3	Sidak's multiple comparisons test (corrected)	0.222	ns
	4e	3	Correlation between % of mix and % edited	two-tailed Pearson	<0.0001	****
	4f	3	Effect of number of editors	two-way ANOVA	<0.0001	****
			Effect of round	two-way ANOVA	<0.0001	****
			interaction	two-way ANOVA	0.234	ns

### Sheet: Supp Table 2, Recombitrons
Plasmid	ncRNA	RT-Donor	edit position	phage target	Direction	Edit	Primers	Figure(s)
pSBK.149	AGATTCCGTATGCGCACCCTTAGCGAGAGGTTTATCATTAAGGTCAACCTCTGGATGTTGTTTCGGCATCCTGCATTGAATCTGAGTTACTGTCTGTTTTCCTGAATTCAAAAGCGGGTCTTTCTAAATTAACTAATAGCATTAATGAATTTTAAGGTGAATAATGGCTAAAAAAGAAATGGTTGAATTTGATGAAGCTGAATTCAGGAAACCCGTTTTTTCTGACGTAAGGGTGCGCATACGGAATCT	AGCTTCATCAAATTCAACCATTTCTTTTTTAGCCATTATTCACCTTAAAATTCATTAATGCTATTAGTTAATTTAGAAAGACCCGCTTTT	143279	T2	F	rnh_TGA_TAA	rnh	Supplemental 1a
pSBK.150	AGATTCCGTATGCGCACCCTTAGCGAGAGGTTTATCATTAAGGTCAACCTCTGGATGTTGTTTCGGCATCCTGCATTGAATCTGAGTTACTGTCTGTTTTCCTGAATTCAGCTTCATCAAATTCAACCATTTCTTTTTTAGCCATTATTCACCTTAAAATTCATTAATGCTATTAGTTAATTTAGAAAGACCCGCTTTTGAATTCAGGAAACCCGTTTTTTCTGACGTAAGGGTGCGCATACGGAATCT	AAAAGCGGGTCTTTCTAAATTAACTAATAGCATTAATGAATTTTAAGGTGAATAATGGCTAAAAAAGAAATGGTTGAATTTGATGAAGCT	143279	T2	R	rnh_TGA_TAA	rnh	Supplemental 1a
pSBK.161	AGATTCCGTATGCGCACCCTTAGCGAGAGGTTTATCATTAAGGTCAACCTCTGGATGTTGTTTCGGCATCCTGCATTGAATCTGAGTTACTGTCTGTTTTCCTGAATTCAGCTTCATCAAATTCAACCATTTCTTTTTTAGCCATTATTCACCTTAAAATTCATTAATGCTATTAGTTAATTTAGAAAGACCCGCTTTTGAATTCAGGAAACCCGTTTTTTCTGACGTAAGGGTGCGCATACGGAATCT	AAAAGCGGGTCTTTCTAAATTAACTAATAGCATTAATGAATTTTAAGGTGAATAATGGCTAAAAAAGAAATGGTTGAATTTGATGAAGCT	143279	T2	R_dRT	rnh_TGA_TAA	rnh	Supplemental 1a
pSBK.175	AGATTCCGTATGCGCACCCTTAGCGAGAGGTTTATCATTAAGGTCAACCTCTGGATGTTGTTTCGGCATCCTGCATTGAATCTGAGTTACTGTCTGTTTTCCTGAATTCAACATACACTATCTATACTCTTGATTTTGAAAGATTTAATCTATGATGGAAGGACTTAGATTCATTATACCACGAAAGTTTTAAAGCATTGAATTCAGGAAACCCGTTTTTTCTGACGTAAGGGTGCGCATACGGAATCT	AATGCTTTAAAACTTTCGTGGTATAATGAATCTAAGTCCTTCCATCATAGATTAAATCTTTCAAAATCAAGAGTATAGATAGTGTATGTT	10542	T2	F	modA_TAA_TGA	modA	Supplemental 1a
pSBK.176	AGATTCCGTATGCGCACCCTTAGCGAGAGGTTTATCATTAAGGTCAACCTCTGGATGTTGTTTCGGCATCCTGCATTGAATCTGAGTTACTGTCTGTTTTCCTGAATTCAATGCTTTAAAACTTTCGTGGTATAATGAATCTAAGTCCTTCCATCATAGATTAAATCTTTCAAAATCAAGAGTATAGATAGTGTATGTTGAATTCAGGAAACCCGTTTTTTCTGACGTAAGGGTGCGCATACGGAATCT	AACATACACTATCTATACTCTTGATTTTGAAAGATTTAATCTATGATGGAAGGACTTAGATTCATTATACCACGAAAGTTTTAAAGCATT	10542	T2	R	modA_TAA_TGA	modA	Supplemental 1a
pSBK.177	AGATTCCGTATGCGCACCCTTAGCGAGAGGTTTATCATTAAGGTCAACCTCTGGATGTTGTTTCGGCATCCTGCATTGAATCTGAGTTACTGTCTGTTTTCCTGAATTCTTGAAGAACTTTTTTCTAAAATTAAAAATACACTAAAGGTACTATGATGTCTGAACAAACTATTGAACAAAAACTGTCTGCTGAAATCGTGAATTCAGGAAACCCGTTTTTTCTGACGTAAGGGTGCGCATACGGAATCT	ACGATTTCAGCAGACAGTTTTTGTTCAATAGTTTGTTCAGACATCATAGTACCTTTAGTGTATTTTTAATTTTAGAAAAAAGTTCTTCAA	71203	T2	F	DNK_TAA_TGA	DNK	Supplemental 1a
pSBK.178	AGATTCCGTATGCGCACCCTTAGCGAGAGGTTTATCATTAAGGTCAACCTCTGGATGTTGTTTCGGCATCCTGCATTGAATCTGAGTTACTGTCTGTTTTCCTGAATTCACGATTTCAGCAGACAGTTTTTGTTCAATAGTTTGTTCAGACATCATAGTACCTTTAGTGTATTTTTAATTTTAGAAAAAAGTTCTTCAAGAATTCAGGAAACCCGTTTTTTCTGACGTAAGGGTGCGCATACGGAATCT	TTGAAGAACTTTTTTCTAAAATTAAAAATACACTAAAGGTACTATGATGTCTGAACAAACTATTGAACAAAAACTGTCTGCTGAAATCGT	71203	T2	R	DNK_TAA_TGA	DNK	Supplemental 1a
pSBK.179	AGATTCCGTATGCGCACCCTTAGCGAGAGGTTTATCATTAAGGTCAACCTCTGGATGTTGTTTCGGCATCCTGCATTGAATCTGAGTTACTGTCTGTTTTCCTGAATTCTAGACGATTCTCCTAGTTTGGATTTTTTATATGAGGCTAACGATTGACCTCTCCGGATTCTTGGAAGAAATACCTGAAGTTGAAGCTATTGAATTCAGGAAACCCGTTTTTTCTGACGTAAGGGTGCGCATACGGAATCT	AATAGCTTCAACTTCAGGTATTTCTTCCAAGAATCCGGAGAGGTCAATCGTTAGCCTCATATAAAAAATCCAAACTAGGAGAATCGTCTA	37530	T2	F	sigma_TAA_TGA	sigma	Supplemental 1a
pSBK.180	AGATTCCGTATGCGCACCCTTAGCGAGAGGTTTATCATTAAGGTCAACCTCTGGATGTTGTTTCGGCATCCTGCATTGAATCTGAGTTACTGTCTGTTTTCCTGAATTCAATAGCTTCAACTTCAGGTATTTCTTCCAAGAATCCGGAGAGGTCAATCGTTAGCCTCATATAAAAAATCCAAACTAGGAGAATCGTCTAGAATTCAGGAAACCCGTTTTTTCTGACGTAAGGGTGCGCATACGGAATCT	TAGACGATTCTCCTAGTTTGGATTTTTTATATGAGGCTAACGATTGACCTCTCCGGATTCTTGGAAGAAATACCTGAAGTTGAAGCTATT	37530	T2	R	sigma_TAA_TGA	sigma	Supplemental 1a
pSBK.181	AGATTCCGTATGCGCACCCTTAGCGAGAGGTTTATCATTAAGGTCAACCTCTGGATGTTGTTTCGGCATCCTGCATTGAATCTGAGTTACTGTCTGTTTTCCTGAATTCTTTAAATCCTAGTAACATCTTTTTCTCCAAAGGGCCGAAGCCCTCATAAATTAACTGTTTTCATTACGTAATTAAATTTTTCATCTGCGTGAATTCAGGAAACCCGTTTTTTCTGACGTAAGGGTGCGCATACGGAATCT	ACGCAGATGAAAAATTTAATTACGTAATGAAAACAGTTAATTTATGAGGGCTTCGGCCCTTTGGAGAAAAAGATGTTACTAGGATTTAAA	108831	T2	F	uvsW_TAA_TGA	uvsW	Supplemental 1a
pSBK.182	AGATTCCGTATGCGCACCCTTAGCGAGAGGTTTATCATTAAGGTCAACCTCTGGATGTTGTTTCGGCATCCTGCATTGAATCTGAGTTACTGTCTGTTTTCCTGAATTCACGCAGATGAAAAATTTAATTACGTAATGAAAACAGTTAATTTATGAGGGCTTCGGCCCTTTGGAGAAAAAGATGTTACTAGGATTTAAAGAATTCAGGAAACCCGTTTTTTCTGACGTAAGGGTGCGCATACGGAATCT	TTTAAATCCTAGTAACATCTTTTTCTCCAAAGGGCCGAAGCCCTCATAAATTAACTGTTTTCATTACGTAATTAAATTTTTCATCTGCGT	108831	T2	R	uvsW_TAA_TGA	uvsW	Supplemental 1a
pSLS.548	AGATTCCGTATGCGCACCCTTAGCGAGAGGTTTATCATTAAGGTCAACCTCTGGATGTTGTTTCGGCATCCTGCATTGAATCTGAGTTACTGTCTGTTTTCCTGAATTCGAATATATTAGCTCGGACTGTTTAGAAGATAAGCACCCCGATCTGTAATTAATAACAAACCCCAGCTATTGAATAAGTAGTCTGGGGTTTGAATTCAGGAAACCCGTTTTTTCTGACGTAAGGGTGCGCATACGGAATCT	AAACCCCAGACTACTTATTCAATAGCTGGGGTTTGTTATTAATTACAGATCGGGGTGCTTATCTTCTAAACAGTCCGAGCTAATATATTC	27182	T5	F	ORF022_TGA_TAA	ORF022	1d
pSLS.550	AGATTCCGTATGCGCACCCTTAGCGAGAGGTTTATCATTAAGGTCAACCTCTGGATGTTGTTTCGGCATCCTGCATTGAATCTGAGTTACTGTCTGTTTTCCTGAATTCAAACCCCAGACTACTTATTCAATAGCTGGGGTTTGTTATTAATTACAGATCGGGGTGCTTATCTTCTAAACAGTCCGAGCTAATATATTCGAATTCAGGAAACCCGTTTTTTCTGACGTAAGGGTGCGCATACGGAATCT	GAATATATTAGCTCGGACTGTTTAGAAGATAAGCACCCCGATCTGTAATTAATAACAAACCCCAGCTATTGAATAAGTAGTCTGGGGTTT	27182	T5	R	ORF022_TGA_TAA	ORF022	1d
pSBK.142	AGATTCCGTATGCGCACCCTTAGCGAGAGGTTTATCATTAAGGTCAACCTCTGGATGTTGTTTCGGCATCCTGCATTGAATCTGAGTTACTGTCTGTTTTCCTGAATTCTACAGATACTGAGGCGTATCAAAAAGCATACCAAGAATTATTATGATACTCTGCATATCTCGGTGCACAATACCTGTACCGAGACTCAAAGAATTCAGGAAACCCGTTTTTTCTGACGTAAGGGTGCGCATACGGAATCT	TTTGAGTCTCGGTACAGGTATTGTGCACCGAGATATGCAGAGTATCATAATAATTCTTGGTATGCTTTTTGATACGCCTCAGTATCTGTA	10857	T5	F	ORF018_TGA_TAA	ORF018	1d
pSBK.183	AGATTCCGTATGCGCACCCTTAGCGAGAGGTTTATCATTAAGGTCAACCTCTGGATGTTGTTTCGGCATCCTGCATTGAATCTGAGTTACTGTCTGTTTTCCTGAATTCTTTGAGTCTCGGTACAGGTATTGTGCACCGAGATATGCAGAGTATCATAATAATTCTTGGTATGCTTTTTGATACGCCTCAGTATCTGTAGAATTCAGGAAACCCGTTTTTTCTGACGTAAGGGTGCGCATACGGAATCT	TACAGATACTGAGGCGTATCAAAAAGCATACCAAGAATTATTATGATACTCTGCATATCTCGGTGCACAATACCTGTACCGAGACTCAAA	10857	T5	R	ORF018_TGA_TAA	ORF018	1d
pSBK.143	AGATTCCGTATGCGCACCCTTAGCGAGAGGTTTATCATTAAGGTCAACCTCTGGATGTTGTTTCGGCATCCTGCATTGAATCTGAGTTACTGTCTGTTTTCCTGAATTCCCTCTCTTGAACCCCTAGATAATATTTTGGAGTAAAATTACTCCATTACTGATTAGAAGTCTCGCCCTCTGGACTACTTTTAGCTTCTGAGAATTCAGGAAACCCGTTTTTTCTGACGTAAGGGTGCGCATACGGAATCT	TCAGAAGCTAAAAGTAGTCCAGAGGGCGAGACTTCTAATCAGTAATGGAGTAATTTTACTCCAAAATATTATCTAGGGGTTCAAGAGAGG	56461	T5	F	ORF095_TAG_TAA	ORF095	1d
pSBK.184	AGATTCCGTATGCGCACCCTTAGCGAGAGGTTTATCATTAAGGTCAACCTCTGGATGTTGTTTCGGCATCCTGCATTGAATCTGAGTTACTGTCTGTTTTCCTGAATTCTCAGAAGCTAAAAGTAGTCCAGAGGGCGAGACTTCTAATCAGTAATGGAGTAATTTTACTCCAAAATATTATCTAGGGGTTCAAGAGAGGGAATTCAGGAAACCCGTTTTTTCTGACGTAAGGGTGCGCATACGGAATCT	CCTCTCTTGAACCCCTAGATAATATTTTGGAGTAAAATTACTCCATTACTGATTAGAAGTCTCGCCCTCTGGACTACTTTTAGCTTCTGA	56461	T5	R	ORF095_TAG_TAA	ORF095	1d
pSBK.185	AGATTCCGTATGCGCACCCTTAGCGAGAGGTTTATCATTAAGGTCAACCTCTGGATGTTGTTTCGGCATCCTGCATTGAATCTGAGTTACTGTCTGTTTTCCTGAATTCATCACTTAGCTAGAATTGAAACTTTATTAACGGAGAAGCGTAAATAATGGAAGTAGTAGCTATAATAACAGTAATACTAGTCTGGGCAATGAATTCAGGAAACCCGTTTTTTCTGACGTAAGGGTGCGCATACGGAATCT	ATTGCCCAGACTAGTATTACTGTTATTATAGCTACTACTTCCATTATTTACGCTTCTCCGTTAATAAAGTTTCAATTCTAGCTAAGTGAT	111142	T5	R	ORF149_TGA_TAA	ORF149	1d
pSBK.145	AGATTCCGTATGCGCACCCTTAGCGAGAGGTTTATCATTAAGGTCAACCTCTGGATGTTGTTTCGGCATCCTGCATTGAATCTGAGTTACTGTCTGTTTTCCTGAATTCTGAAGGGGAAAACGGAGAGCAATCTGTTGGTTGGGCTACTATTTGAATGATTTCAAATAATGCACCAGCTAAAATGGTTCTAAATAGCGTGAATTCAGGAAACCCGTTTTTTCTGACGTAAGGGTGCGCATACGGAATCT	ACGCTATTTAGAACCATTTTAGCTGGTGCATTATTTGAAATCATTCAAATAGTAGCCCAACCAACAGATTGCTCTCCGTTTTCCCCTTCA	88634	T5	F	pb3_TAA_TGA	pb3	1d; Supplemental 1e,h
pSBK.186	AGATTCCGTATGCGCACCCTTAGCGAGAGGTTTATCATTAAGGTCAACCTCTGGATGTTGTTTCGGCATCCTGCATTGAATCTGAGTTACTGTCTGTTTTCCTGAATTCACGCTATTTAGAACCATTTTAGCTGGTGCATTATTTGAAATCATTCAAATAGTAGCCCAACCAACAGATTGCTCTCCGTTTTCCCCTTCAGAATTCAGGAAACCCGTTTTTTCTGACGTAAGGGTGCGCATACGGAATCT	TGAAGGGGAAAACGGAGAGCAATCTGTTGGTTGGGCTACTATTTGAATGATTTCAAATAATGCACCAGCTAAAATGGTTCTAAATAGCGT	88634	T5	R	pb3_TAA_TGA	pb3	1d
pSBK.162	AGATTCCGTATGCGCACCCTTAGCGAGAGGTTTATCATTAAGGTCAACCTCTGGATGTTGTTTCGGCATCCTGCATTGAATCTGAGTTACTGTCTGTTTTCCTGAATTCGAATATATTAGCTCGGACTGTTTAGAAGATAAGCACCCCGATCTGTAATTAATAACAAACCCCAGCTATTGAATAAGTAGTCTGGGGTTTGAATTCAGGAAACCCGTTTTTTCTGACGTAAGGGTGCGCATACGGAATCT	AAACCCCAGACTACTTATTCAATAGCTGGGGTTTGTTATTAATTACAGATCGGGGTGCTTATCTTCTAAACAGTCCGAGCTAATATATTC	27182	T5	F_dRT	ORF022_TGA_TAA	ORF022	1d
pSBK.151	AGATTCCGTATGCGCACCCTTAGCGAGAGGTTTATCATTAAGGTCAACCTCTGGATGTTGTTTCGGCATCCTGCATTGAATCTGAGTTACTGTCTGTTTTCCTGAATTCGTTGTGGTCTCCCTATAGTGAGTCGTATTAATTTCGAAGTCTATTAGAAGTTCGAATCGATTACTTTCTGTTCGACTTGACGACGATAGTGAATTCAGGAAACCCGTTTTTTCTGACGTAAGGGTGCGCATACGGAATCT	ACTATCGTCGTCAAGTCGAACAGAAAGTAATCGATTCGAACTTCTAATAGACTTCGAAATTAATACGACTCACTATAGGGAGACCACAAC	22872	T7	F	gene9_TGA_TAA	gene9	1c
pSBK.152	AGATTCCGTATGCGCACCCTTAGCGAGAGGTTTATCATTAAGGTCAACCTCTGGATGTTGTTTCGGCATCCTGCATTGAATCTGAGTTACTGTCTGTTTTCCTGAATTCACTATCGTCGTCAAGTCGAACAGAAAGTAATCGATTCGAACTTCTAATAGACTTCGAAATTAATACGACTCACTATAGGGAGACCACAACGAATTCAGGAAACCCGTTTTTTCTGACGTAAGGGTGCGCATACGGAATCT	GTTGTGGTCTCCCTATAGTGAGTCGTATTAATTTCGAAGTCTATTAGAAGTTCGAATCGATTACTTTCTGTTCGACTTGACGACGATAGT	22872	T7	R	gene9_TGA_TAA	gene9	1c
pSBK.187	AGATTCCGTATGCGCACCCTTAGCGAGAGGTTTATCATTAAGGTCAACCTCTGGATGTTGTTTCGGCATCCTGCATTGAATCTGAGTTACTGTCTGTTTTCCTGAATTCTACCTATTCAGGCCACCCGCAGATGACCTGTAAGATAAGACTATTAGCCCATTAACATTGCGTCAAGTTGCTTATCAATGTTGAGCGTAAGAATTCAGGAAACCCGTTTTTTCTGACGTAAGGGTGCGCATACGGAATCT	TTACGCTCAACATTGATAAGCAACTTGACGCAATGTTAATGGGCTAATAGTCTTATCTTACAGGTCATCTGCGGGTGGCCTGAATAGGTA	3099	T7	F	gene0.7_TGA_TAA	gene0.7	1c
pSBK.188	AGATTCCGTATGCGCACCCTTAGCGAGAGGTTTATCATTAAGGTCAACCTCTGGATGTTGTTTCGGCATCCTGCATTGAATCTGAGTTACTGTCTGTTTTCCTGAATTCTTACGCTCAACATTGATAAGCAACTTGACGCAATGTTAATGGGCTAATAGTCTTATCTTACAGGTCATCTGCGGGTGGCCTGAATAGGTAGAATTCAGGAAACCCGTTTTTTCTGACGTAAGGGTGCGCATACGGAATCT	TACCTATTCAGGCCACCCGCAGATGACCTGTAAGATAAGACTATTAGCCCATTAACATTGCGTCAAGTTGCTTATCAATGTTGAGCGTAA	3099	T7	R	gene0.7_TGA_TAA	gene0.7	1c
pSBK.189	AGATTCCGTATGCGCACCCTTAGCGAGAGGTTTATCATTAAGGTCAACCTCTGGATGTTGTTTCGGCATCCTGCATTGAATCTGAGTTACTGTCTGTTTTCCTGAATTCCAAAGGGAAACCGCTGTGGTCTCCCTTTAGTGAGTTCAATTAATCATCCACGGTCAGAAGTGACCAGTTCGTTCTTCTCCCACCAACGCTGAATTCAGGAAACCCGTTTTTTCTGACGTAAGGGTGCGCATACGGAATCT	AGCGTTGGTGGGAGAAGAACGAACTGGTCACTTCTGACCGTGGATGATTAATTGAACTCACTAAAGGGAGACCACAGCGGTTTCCCTTTG	11160	T7	F	gene3.5_TAA_TGA	gene3.5	1c
pSBK.190	AGATTCCGTATGCGCACCCTTAGCGAGAGGTTTATCATTAAGGTCAACCTCTGGATGTTGTTTCGGCATCCTGCATTGAATCTGAGTTACTGTCTGTTTTCCTGAATTCAGCGTTGGTGGGAGAAGAACGAACTGGTCACTTCTGACCGTGGATGATTAATTGAACTCACTAAAGGGAGACCACAGCGGTTTCCCTTTGGAATTCAGGAAACCCGTTTTTTCTGACGTAAGGGTGCGCATACGGAATCT	CAAAGGGAAACCGCTGTGGTCTCCCTTTAGTGAGTTCAATTAATCATCCACGGTCAGAAGTGACCAGTTCGTTCTTCTCCCACCAACGCT	11160	T7	R	gene3.5_TAA_TGA	gene3.5	1c,f; Supplemental 1e,g
pSBK.191	AGATTCCGTATGCGCACCCTTAGCGAGAGGTTTATCATTAAGGTCAACCTCTGGATGTTGTTTCGGCATCCTGCATTGAATCTGAGTTACTGTCTGTTTTCCTGAATTCTCTTATCGTACTTATCCATTTAGGGCCTCCTTATGTAGCCTTTAGTCACTCCTTACGTCCGTAGATGAACTTAGGAGTCTGTTTACGTTTGAATTCAGGAAACCCGTTTTTTCTGACGTAAGGGTGCGCATACGGAATCT	AAACGTAAACAGACTCCTAAGTTCATCTACGGACGTAAGGAGTGACTAAAGGCTACATAAGGAGGCCCTAAATGGATAAGTACGATAAGA	30567	T7	F	gene15_TAA_TGA	gene15	1c
pSBK.192	AGATTCCGTATGCGCACCCTTAGCGAGAGGTTTATCATTAAGGTCAACCTCTGGATGTTGTTTCGGCATCCTGCATTGAATCTGAGTTACTGTCTGTTTTCCTGAATTCAAACGTAAACAGACTCCTAAGTTCATCTACGGACGTAAGGAGTGACTAAAGGCTACATAAGGAGGCCCTAAATGGATAAGTACGATAAGAGAATTCAGGAAACCCGTTTTTTCTGACGTAAGGGTGCGCATACGGAATCT	TCTTATCGTACTTATCCATTTAGGGCCTCCTTATGTAGCCTTTAGTCACTCCTTACGTCCGTAGATGAACTTAGGAGTCTGTTTACGTTT	30567	T7	R	gene15_TAA_TGA	gene15	1c
pSBK.193	AGATTCCGTATGCGCACCCTTAGCGAGAGGTTTATCATTAAGGTCAACCTCTGGATGTTGTTTCGGCATCCTGCATTGAATCTGAGTTACTGTCTGTTTTCCTGAATTCATTACGATTGGATTGAGTAGACACATTGCCTCCTTACTTGATTTCTTACTTACGTTGCAGTTCACGAATAGTATCCTGTAACGCACGAATGAATTCAGGAAACCCGTTTTTTCTGACGTAAGGGTGCGCATACGGAATCT	ATTCGTGCGTTACAGGATACTATTCGTGAACTGCAACGTAAGTAAGAAATCAAGTAAGGAGGCAATGTGTCTACTCAATCCAATCGTAAT	37348	T7	F	gene18.5_TAG_TAA	gene18.5	1c
pSBK.194	AGATTCCGTATGCGCACCCTTAGCGAGAGGTTTATCATTAAGGTCAACCTCTGGATGTTGTTTCGGCATCCTGCATTGAATCTGAGTTACTGTCTGTTTTCCTGAATTCATTCGTGCGTTACAGGATACTATTCGTGAACTGCAACGTAAGTAAGAAATCAAGTAAGGAGGCAATGTGTCTACTCAATCCAATCGTAATGAATTCAGGAAACCCGTTTTTTCTGACGTAAGGGTGCGCATACGGAATCT	ATTACGATTGGATTGAGTAGACACATTGCCTCCTTACTTGATTTCTTACTTACGTTGCAGTTCACGAATAGTATCCTGTAACGCACGAAT	37348	T7	R	gene18.5_TAG_TAA	gene18.5	1c
pSBK.163	AGATTCCGTATGCGCACCCTTAGCGAGAGGTTTATCATTAAGGTCAACCTCTGGATGTTGTTTCGGCATCCTGCATTGAATCTGAGTTACTGTCTGTTTTCCTGAATTCACTATCGTCGTCAAGTCGAACAGAAAGTAATCGATTCGAACTTCTAATAGACTTCGAAATTAATACGACTCACTATAGGGAGACCACAACGAATTCAGGAAACCCGTTTTTTCTGACGTAAGGGTGCGCATACGGAATCT	GTTGTGGTCTCCCTATAGTGAGTCGTATTAATTTCGAAGTCTATTAGAAGTTCGAATCGATTACTTTCTGTTCGACTTGACGACGATAGT	22872	T7	R_dRT	gene9_TGA_TAA	gene9	1c
pSBK.147	AGATTCCGTATGCGCACCCTTAGCGAGAGGTTTATCATTAAGGTCAACCTCTGGATGTTGTTTCGGCATCCTGCATTGAATCTGAGTTACTGTCTGTTTTCCTGAATTCCCGGGCGTGCGCCAGAATCGCTGATTCTGTCTGTGTCATGGGATTCACTGCGAAAGTTTGTTAATGGAAAGGAAGCCGCCAAAGTTGCCGGAATTCAGGAAACCCGTTTTTTCTGACGTAAGGGTGCGCATACGGAATCT	CGGCAACTTTGGCGGCTTCCTTTCCATTAACAAACTTTCGCAGTGAATCCCATGACACAGACAGAATCAGCGATTCTGGCGCACGCCCGG	14126	lambda	F	L_TAA_TGA	L	1a; 4c-f,h-j
pSBK.148	AGATTCCGTATGCGCACCCTTAGCGAGAGGTTTATCATTAAGGTCAACCTCTGGATGTTGTTTCGGCATCCTGCATTGAATCTGAGTTACTGTCTGTTTTCCTGAATTCCGGCAACTTTGGCGGCTTCCTTTCCATTAACAAACTTTCGCAGTGAATCCCATGACACAGACAGAATCAGCGATTCTGGCGCACGCCCGGGAATTCAGGAAACCCGTTTTTTCTGACGTAAGGGTGCGCATACGGAATCT	CCGGGCGTGCGCCAGAATCGCTGATTCTGTCTGTGTCATGGGATTCACTGCGAAAGTTTGTTAATGGAAAGGAAGCCGCCAAAGTTGCCG	14126	lambda	R	L_TAA_TGA	L	1a; Supplemental 1c
pSBK.195	AGATTCCGTATGCGCACCCTTAGCGAGAGGTTTATCATTAAGGTCAACCTCTGGATGTTGTTTCGGCATCCTGCATTGAATCTGAGTTACTGTCTGTTTTCCTGAATTCGGCTGGTAATGGGTAAAGGTTTCTTTGCTCGTCATAAACATCCCTCACACTGGTGTGTTCAGCAAATCGTTAACGGCATCAGATGCCGGGGAATTCAGGAAACCCGTTTTTTCTGACGTAAGGGTGCGCATACGGAATCT	CCCGGCATCTGATGCCGTTAACGATTTGCTGAACACACCAGTGTGAGGGATGTTTATGACGAGCAAAGAAACCTTTACCCATTACCAGCC	5736	lambda	F	C_TAA_TGA	C	1a; 4c-f,h-j
pSBK.196	AGATTCCGTATGCGCACCCTTAGCGAGAGGTTTATCATTAAGGTCAACCTCTGGATGTTGTTTCGGCATCCTGCATTGAATCTGAGTTACTGTCTGTTTTCCTGAATTCCCCGGCATCTGATGCCGTTAACGATTTGCTGAACACACCAGTGTGAGGGATGTTTATGACGAGCAAAGAAACCTTTACCCATTACCAGCCGAATTCAGGAAACCCGTTTTTTCTGACGTAAGGGTGCGCATACGGAATCT	GGCTGGTAATGGGTAAAGGTTTCTTTGCTCGTCATAAACATCCCTCACACTGGTGTGTTCAGCAAATCGTTAACGGCATCAGATGCCGGG	5736	lamba	R	C_TAA_TGA	C	1a
pSBK.197	AGATTCCGTATGCGCACCCTTAGCGAGAGGTTTATCATTAAGGTCAACCTCTGGATGTTGTTTCGGCATCCTGCATTGAATCTGAGTTACTGTCTGTTTTCCTGAATTCACCTTTCACCGGCATTGTAGGATTTGGTACAGGCATAGCGTCCTTACATTTCATAGGTAATGACATAAGTCAGATCGGCTGAACTCCACAGAATTCAGGAAACCCGTTTTTTCTGACGTAAGGGTGCGCATACGGAATCT	TGTGGAGTTCAGCCGATCTGACTTATGTCATTACCTATGAAATGTAAGGACGCTATGCCTGTACCAAATCCTACAATGCCGGTGAAAGGT	8946	lambda	F	U_TGA_TAA	U	1a; 4c-f,h-j
pSBK.198	AGATTCCGTATGCGCACCCTTAGCGAGAGGTTTATCATTAAGGTCAACCTCTGGATGTTGTTTCGGCATCCTGCATTGAATCTGAGTTACTGTCTGTTTTCCTGAATTCTGTGGAGTTCAGCCGATCTGACTTATGTCATTACCTATGAAATGTAAGGACGCTATGCCTGTACCAAATCCTACAATGCCGGTGAAAGGTGAATTCAGGAAACCCGTTTTTTCTGACGTAAGGGTGCGCATACGGAATCT	ACCTTTCACCGGCATTGTAGGATTTGGTACAGGCATAGCGTCCTTACATTTCATAGGTAATGACATAAGTCAGATCGGCTGAACTCCACA	8946	lambda	R	U_TGA_TAA	U	1a
pSBK.199	AGATTCCGTATGCGCACCCTTAGCGAGAGGTTTATCATTAAGGTCAACCTCTGGATGTTGTTTCGGCATCCTGCATTGAATCTGAGTTACTGTCTGTTTTCCTGAATTCTTATAATAAAACGCCCGTTCCCGGACGAACCTCTGTAACACACTTAGACCACGCTGATGCCCAGCGCCTGTTTCTTAATCACCATAACCTGAATTCAGGAAACCCGTTTTTTCTGACGTAAGGGTGCGCATACGGAATCT	AGGTTATGGTGATTAAGAAACAGGCGCTGGGCATCAGCGTGGTCTAAGTGTGTTACAGAGGTTCGTCCGGGAACGGGCGTTTTATTATAA	18902	lambda	F	J_TGA_TAA	J	1a; 4c-f,h-j
pSBK.200	AGATTCCGTATGCGCACCCTTAGCGAGAGGTTTATCATTAAGGTCAACCTCTGGATGTTGTTTCGGCATCCTGCATTGAATCTGAGTTACTGTCTGTTTTCCTGAATTCAGGTTATGGTGATTAAGAAACAGGCGCTGGGCATCAGCGTGGTCTAAGTGTGTTACAGAGGTTCGTCCGGGAACGGGCGTTTTATTATAAGAATTCAGGAAACCCGTTTTTTCTGACGTAAGGGTGCGCATACGGAATCT	TTATAATAAAACGCCCGTTCCCGGACGAACCTCTGTAACACACTTAGACCACGCTGATGCCCAGCGCCTGTTTCTTAATCACCATAACCT	18902	lambda	R	J_TGA_TAA	J	1a
pSBK.205	AGATTCCGTATGCGCACCCTTAGCGAGAGGTTTATCATTAAGGTCAACCTCTGGATGTTGTTTCGGCATCCTGCATTGAATCTGAGTTACTGTCTGTTTTCCTGAATTCAGGCTAATTCTGAAATCAAAAAAAGCCAGACAGCAGTTTCCGGATGAAAACGTCGATGACATTTGCCGTAGCGTACTGAAGAAGCACCGCGAATTCAGGAAACCCGTTTTTTCTGACGTAAGGGTGCGCATACGGAATCT	GCGGTGCTTCTTCAGTACGCTACGGCAAATGTCATCGACGTTTTCATCCGGAAACTGCTGTCTGGCTTTTTTTGATTTCAGAATTAGCCT	30840	lambda	F	xis_TAA_TGA	xis	1a,e,h; 4b-f,h-j
pSBK.206	AGATTCCGTATGCGCACCCTTAGCGAGAGGTTTATCATTAAGGTCAACCTCTGGATGTTGTTTCGGCATCCTGCATTGAATCTGAGTTACTGTCTGTTTTCCTGAATTCGCGGTGCTTCTTCAGTACGCTACGGCAAATGTCATCGACGTTTTCATCCGGAAACTGCTGTCTGGCTTTTTTTGATTTCAGAATTAGCCTGAATTCAGGAAACCCGTTTTTTCTGACGTAAGGGTGCGCATACGGAATCT	AGGCTAATTCTGAAATCAAAAAAAGCCAGACAGCAGTTTCCGGATGAAAACGTCGATGACATTTGCCGTAGCGTACTGAAGAAGCACCGC	30840	lambda	R	xis_TAA_TGA	xis	1a
pSBK.207	AGATTCCGTATGCGCACCCTTAGCGAGAGGTTTATCATTAAGGTCAACCTCTGGATGTTGTTTCGGCATCCTGCATTGAATCTGAGTTACTGTCTGTTTTCCTGAATTCAGTGGACGCCAGAAAATTAAGGGAAAATCGATTCCTCTTATCTAATTACTTAGATATTGGCCTTGGCTTTATCTCAATATTATATGGATCGAATTCAGGAAACCCGTTTTTTCTGACGTAAGGGTGCGCATACGGAATCT	GATCCATATAATATTGAGATAAAGCCAAGGCCAATATCTAAGTAATTAGATAAGAGGAATCGATTTTCCCTTAATTTTCTGGCGTCCACT	35037	lambda	F	N_TAG_TAA	N	1a; 4c-f,h-j
pSBK.208	AGATTCCGTATGCGCACCCTTAGCGAGAGGTTTATCATTAAGGTCAACCTCTGGATGTTGTTTCGGCATCCTGCATTGAATCTGAGTTACTGTCTGTTTTCCTGAATTCGATCCATATAATATTGAGATAAAGCCAAGGCCAATATCTAAGTAATTAGATAAGAGGAATCGATTTTCCCTTAATTTTCTGGCGTCCACTGAATTCAGGAAACCCGTTTTTTCTGACGTAAGGGTGCGCATACGGAATCT	AGTGGACGCCAGAAAATTAAGGGAAAATCGATTCCTCTTATCTAATTACTTAGATATTGGCCTTGGCTTTATCTCAATATTATATGGATC	35037	lambda	R	N_TAG_TAA	N	1a
pSBK.211	AGATTCCGTATGCGCACCCTTAGCGAGAGGTTTATCATTAAGGTCAACCTCTGGATGTTGTTTCGGCATCCTGCATTGAATCTGAGTTACTGTCTGTTTTCCTGAATTCCAATATCATGCCGTTAATATGTTGCCATCCGTGGCAATCATGCTGTTAACGTGTGACCGCATTCAAAATGTTGTCTGCGATTGACTCTTCGAATTCAGGAAACCCGTTTTTTCTGACGTAAGGGTGCGCATACGGAATCT	GAAGAGTCAATCGCAGACAACATTTTGAATGCGGTCACACGTTAACAGCATGATTGCCACGGATGGCAACATATTAACGGCATGATATTG	44509	lambda	F	Q_TAG_TAA	Q	1a; 4c-f,h-j
pSBK.212	AGATTCCGTATGCGCACCCTTAGCGAGAGGTTTATCATTAAGGTCAACCTCTGGATGTTGTTTCGGCATCCTGCATTGAATCTGAGTTACTGTCTGTTTTCCTGAATTCGAAGAGTCAATCGCAGACAACATTTTGAATGCGGTCACACGTTAACAGCATGATTGCCACGGATGGCAACATATTAACGGCATGATATTGGAATTCAGGAAACCCGTTTTTTCTGACGTAAGGGTGCGCATACGGAATCT	CAATATCATGCCGTTAATATGTTGCCATCCGTGGCAATCATGCTGTTAACGTGTGACCGCATTCAAAATGTTGTCTGCGATTGACTCTTC	44509	lambda	R	Q_TAG_TAA	Q	1a
pSBK.160	AGATTCCGTATGCGCACCCTTAGCGAGAGGTTTATCATTAAGGTCAACCTCTGGATGTTGTTTCGGCATCCTGCATTGAATCTGAGTTACTGTCTGTTTTCCTGAATTCCGGCAACTTTGGCGGCTTCCTTTCCATTAACAAACTTTCGCAGTGAATCCCATGACACAGACAGAATCAGCGATTCTGGCGCACGCCCGGGAATTCAGGAAACCCGTTTTTTCTGACGTAAGGGTGCGCATACGGAATCT	CCGGGCGTGCGCCAGAATCGCTGATTCTGTCTGTGTCATGGGATTCACTGCGAAAGTTTGTTAATGGAAAGGAAGCCGCCAAAGTTGCCG	14126	lambda	R_dRT	L_TAA_TGA	L	1a; Supplemental 1c
pSBK.164	AGATTCCGTATGCGCACCCTTAGCGAGAGGTTTATCATTAAGGTCAACCTCTGGATGTTGTTTCGGCATCCTGCATTGAATCTGAGTTACTGTCTGTTTTCCTGAATTCTATCACGAAGGATAAATGCAGCAAATGCCTGAGCGGTTGTAAGTTTCGCAATAACGTCGGCAACTTTGGCGGCTTCCTTTCCATTAACAAGAATTCAGGAAACCCGTTTTTTCTGACGTAAGGGTGCGCATACGGAATCT	TTGTTAATGGAAAGGAAGCCGCCAAAGTTGCCGACGTTATTGCGAAACTTACAACCGCTCAGGCATTTGCTGCATTTATCCTTCGTGATA	14070	lambda	R	L_TTC_TTT	L	2d; Supplemental 1b
pCF.62	AGATTCCGTATGCGCACCCTTAGCGAGAGGTTTATCATTAAGGTCAACCTCTGGATGTTGTTTCGGCATCCTGCATTGAATCTGAGTTACTGTCTGTTTTCCTGAATTCTATTACGAAGGATAAATGCAGCAAATGCCTGAGCGGTTGTAAGTTTCGCAATAACGTCGGCAACTTTGGCGGCTTCCTTTCCATTAACAAGAATTCAGGAAACCCGTTTTTTCTGACGTAAGGGTGCGCATACGGAATCT	TTGTTAATGGAAAGGAAGCCGCCAAAGTTGCCGACGTTATTGCGAAACTTACAACCGCTCAGGCATTTGCTGCATTTATCCTTCGTAATA	14028	lambda	R	L_ATC_ATT	L	2d
pCF.63	AGATTCCGTATGCGCACCCTTAGCGAGAGGTTTATCATTAAGGTCAACCTCTGGATGTTGTTTCGGCATCCTGCATTGAATCTGAGTTACTGTCTGTTTTCCTGAATTCTATCACGAAAGATAAATGCAGCAAATGCCTGAGCGGTTGTAAGTTTCGCAATAACGTCGGCAACTTTGGCGGCTTCCTTTCCATTAACAAGAATTCAGGAAACCCGTTTTTTCTGACGTAAGGGTGCGCATACGGAATCT	TTGTTAATGGAAAGGAAGCCGCCAAAGTTGCCGACGTTATTGCGAAACTTACAACCGCTCAGGCATTTGCTGCATTTATCTTTCGTGATA	14034	lambda	R	L_AAG_AAA	L	2d
pCF.64	AGATTCCGTATGCGCACCCTTAGCGAGAGGTTTATCATTAAGGTCAACCTCTGGATGTTGTTTCGGCATCCTGCATTGAATCTGAGTTACTGTCTGTTTTCCTGAATTCTATCACGAAGGATAAATGTAGCAAATGCCTGAGCGGTTGTAAGTTTCGCAATAACGTCGGCAACTTTGGCGGCTTCCTTTCCATTAACAAGAATTCAGGAAACCCGTTTTTTCTGACGTAAGGGTGCGCATACGGAATCT	TTGTTAATGGAAAGGAAGCCGCCAAAGTTGCCGACGTTATTGCGAAACTTACAACCGCTCAGGCATTTGCTACATTTATCCTTCGTGATA	14043	lambda	R	L_TGC_TGT	L	2d
pCF.65	AGATTCCGTATGCGCACCCTTAGCGAGAGGTTTATCATTAAGGTCAACCTCTGGATGTTGTTTCGGCATCCTGCATTGAATCTGAGTTACTGTCTGTTTTCCTGAATTCTATCACGAAGGATAAATGCAGCAAATGTCTGAGCGGTTGTAAGTTTCGCAATAACGTCGGCAACTTTGGCGGCTTCCTTTCCATTAACAAGAATTCAGGAAACCCGTTTTTTCTGACGTAAGGGTGCGCATACGGAATCT	TTGTTAATGGAAAGGAAGCCGCCAAAGTTGCCGACGTTATTGCGAAACTTACAACCGCTCAGACATTTGCTGCATTTATCCTTCGTGATA	14052	lambda	R	L_TGC_TGT	L	2d
pCF.66	AGATTCCGTATGCGCACCCTTAGCGAGAGGTTTATCATTAAGGTCAACCTCTGGATGTTGTTTCGGCATCCTGCATTGAATCTGAGTTACTGTCTGTTTTCCTGAATTCTATCACGAAGGATAAATGCAGCAAATGCCTGAGCGGCTGTAAGTTTCGCAATAACGTCGGCAACTTTGGCGGCTTCCTTTCCATTAACAAGAATTCAGGAAACCCGTTTTTTCTGACGTAAGGGTGCGCATACGGAATCT	TTGTTAATGGAAAGGAAGCCGCCAAAGTTGCCGACGTTATTGCGAAACTTACAGCCGCTCAGGCATTTGCTGCATTTATCCTTCGTGATA	14061	lambda	R	L_GGT_GGC	L	2d
pCF.67	AGATTCCGTATGCGCACCCTTAGCGAGAGGTTTATCATTAAGGTCAACCTCTGGATGTTGTTTCGGCATCCTGCATTGAATCTGAGTTACTGTCTGTTTTCCTGAATTCTATCACGAAGGATAAATGCAGCAAATGCCTGAGCGGTTGTAAGTTTCGCAATAATGTCGGCAACTTTGGCGGCTTCCTTTCCATTAACAAGAATTCAGGAAACCCGTTTTTTCTGACGTAAGGGTGCGCATACGGAATCT	TTGTTAATGGAAAGGAAGCCGCCAAAGTTGCCGACATTATTGCGAAACTTACAACCGCTCAGGCATTTGCTGCATTTATCCTTCGTGATA	14079	lambda	R	L_AAC_AAT	L	2d
pCF.68	AGATTCCGTATGCGCACCCTTAGCGAGAGGTTTATCATTAAGGTCAACCTCTGGATGTTGTTTCGGCATCCTGCATTGAATCTGAGTTACTGTCTGTTTTCCTGAATTCTATCACGAAGGATAAATGCAGCAAATGCCTGAGCGGTTGTAAGTTTCGCAATAACGTCGGCAATTTTGGCGGCTTCCTTTCCATTAACAAGAATTCAGGAAACCCGTTTTTTCTGACGTAAGGGTGCGCATACGGAATCT	TTGTTAATGGAAAGGAAGCCGCCAAAATTGCCGACGTTATTGCGAAACTTACAACCGCTCAGGCATTTGCTGCATTTATCCTTCGTGATA	14088	lambda	R	L_AAC_AAT	L	2d
pCF.69	AGATTCCGTATGCGCACCCTTAGCGAGAGGTTTATCATTAAGGTCAACCTCTGGATGTTGTTTCGGCATCCTGCATTGAATCTGAGTTACTGTCTGTTTTCCTGAATTCTATCACGAAGGATAAATGCAGCAAATGCCTGAGCGGTTGTAAGTTTCGCAATAACGTCGGCAACTTTGGCGGTTTCCTTTCCATTAACAAGAATTCAGGAAACCCGTTTTTTCTGACGTAAGGGTGCGCATACGGAATCT	TTGTTAATGGAAAGGAAACCGCCAAAGTTGCCGACGTTATTGCGAAACTTACAACCGCTCAGGCATTTGCTGCATTTATCCTTCGTGATA	14097	lambda	R	L_GGC_GGT	L	2d
pCF.70	AGATTCCGTATGCGCACCCTTAGCGAGAGGTTTATCATTAAGGTCAACCTCTGGATGTTGTTTCGGCATCCTGCATTGAATCTGAGTTACTGTCTGTTTTCCTGAATTCTATCACGAAGGATAAATGCAGCAAATGCCTGAGCGGTTGTAAGTTTCGCAATAACGTCGGCAACTTTGGCGGCTTCCTTTCTATTAACAAGAATTCAGGAAACCCGTTTTTTCTGACGTAAGGGTGCGCATACGGAATCT	TTGTTAATAGAAAGGAAGCCGCCAAAGTTGCCGACGTTATTGCGAAACTTACAACCGCTCAGGCATTTGCTGCATTTATCCTTCGTGATA	14106	lambda	R	L_TCC_TCT	L	2d
pCF.71	AGATTCCGTATGCGCACCCTTAGCGAGAGGTTTATCATTAAGGTCAACCTCTGGATGTTGTTTCGGCATCCTGCATTGAATCTGAGTTACTGTCTGTTTTCCTGAATTCTATCACGAAGGATAAATGCAGCAAATGCCTGAGCGGTTGTAAGTTTCGCAATAACGTCGGCAACTTTGGCGGCTTCCTTTCCATTAATAAGAATTCAGGAAACCCGTTTTTTCTGACGTAAGGGTGCGCATACGGAATCT	TTATTAATGGAAAGGAAGCCGCCAAAGTTGCCGACGTTATTGCGAAACTTACAACCGCTCAGGCATTTGCTGCATTTATCCTTCGTGATA	14112	lambda	R	L_AAC_AAT	L	2d
pCF.72	AGATTCCGTATGCGCACCCTTAGCGAGAGGTTTATCATTAAGGTCAACCTCTGGATGTTGTTTCGGCATCCTGCATTGAATCTGAGTTACTGTCTGTTTTCCTGAATTCTATTACGAAGGATAAATGCAGCAAATGCCTGAGCGGTTGTAAGTTCCGCAATAACGTCGGCAACTTTGGCGGCTTCCTTTCCATTAACAAGAATTCAGGAAACCCGTTTTTTCTGACGTAAGGGTGCGCATACGGAATCT	TTGTTAATGGAAAGGAAGCCGCCAAAGTTGCCGACGTTATTGCGGAACTTACAACCGCTCAGGCATTTGCTGCATTTATCCTTCGTAATA	14028_14070	lambda	R	L_ATC_ATT, L_TTC_TTT	L	2f; Supplemental 2a
pCF.73	AGATTCCGTATGCGCACCCTTAGCGAGAGGTTTATCATTAAGGTCAACCTCTGGATGTTGTTTCGGCATCCTGCATTGAATCTGAGTTACTGTCTGTTTTCCTGAATTCTATCACGAAAGATAAATGCAGCAAATGCCTGAGCGGTTGTAAGTTCCGCAATAACGTCGGCAACTTTGGCGGCTTCCTTTCCATTAACAAGAATTCAGGAAACCCGTTTTTTCTGACGTAAGGGTGCGCATACGGAATCT	TTGTTAATGGAAAGGAAGCCGCCAAAGTTGCCGACGTTATTGCGGAACTTACAACCGCTCAGGCATTTGCTGCATTTATCTTTCGTGATA	14034_14070	lambda	R	L_AAG_AAA, L_TTC_TTT	L	2f; Supplemental 2a
pCF.74	AGATTCCGTATGCGCACCCTTAGCGAGAGGTTTATCATTAAGGTCAACCTCTGGATGTTGTTTCGGCATCCTGCATTGAATCTGAGTTACTGTCTGTTTTCCTGAATTCTATCACGAAGGATAAATGTAGCAAATGCCTGAGCGGTTGTAAGTTCCGCAATAACGTCGGCAACTTTGGCGGCTTCCTTTCCATTAACAAGAATTCAGGAAACCCGTTTTTTCTGACGTAAGGGTGCGCATACGGAATCT	TTGTTAATGGAAAGGAAGCCGCCAAAGTTGCCGACGTTATTGCGGAACTTACAACCGCTCAGGCATTTGCTACATTTATCCTTCGTGATA	14043_14070	lambda	R	L_TGC_TGT, L_TTC_TTT	L	2f; Supplemental 2a
pCF.75	AGATTCCGTATGCGCACCCTTAGCGAGAGGTTTATCATTAAGGTCAACCTCTGGATGTTGTTTCGGCATCCTGCATTGAATCTGAGTTACTGTCTGTTTTCCTGAATTCTATCACGAAGGATAAATGCAGCAAATGTCTGAGCGGTTGTAAGTTCCGCAATAACGTCGGCAACTTTGGCGGCTTCCTTTCCATTAACAAGAATTCAGGAAACCCGTTTTTTCTGACGTAAGGGTGCGCATACGGAATCT	TTGTTAATGGAAAGGAAGCCGCCAAAGTTGCCGACGTTATTGCGGAACTTACAACCGCTCAGACATTTGCTGCATTTATCCTTCGTGATA	14052_14070	lambda	R	L_TGC_TGT, L_TTC_TTT	L	2f; Supplemental 2a
pCF.76	AGATTCCGTATGCGCACCCTTAGCGAGAGGTTTATCATTAAGGTCAACCTCTGGATGTTGTTTCGGCATCCTGCATTGAATCTGAGTTACTGTCTGTTTTCCTGAATTCTATCACGAAGGATAAATGCAGCAAATGCCTGAGCGGCTGTAAGTTCCGCAATAACGTCGGCAACTTTGGCGGCTTCCTTTCCATTAACAAGAATTCAGGAAACCCGTTTTTTCTGACGTAAGGGTGCGCATACGGAATCT	TTGTTAATGGAAAGGAAGCCGCCAAAGTTGCCGACGTTATTGCGGAACTTACAGCCGCTCAGGCATTTGCTGCATTTATCCTTCGTGATA	14061_14070	lambda	R	L_GGT_GGC, L_TTC_TTT	L	2f; Supplemental 2a
pCF.77	AGATTCCGTATGCGCACCCTTAGCGAGAGGTTTATCATTAAGGTCAACCTCTGGATGTTGTTTCGGCATCCTGCATTGAATCTGAGTTACTGTCTGTTTTCCTGAATTCTATCACGAAGGATAAATGCAGCAAATGCCTGAGCGGTTGTAAGTTCCGCAATAATGTCGGCAACTTTGGCGGCTTCCTTTCCATTAACAAGAATTCAGGAAACCCGTTTTTTCTGACGTAAGGGTGCGCATACGGAATCT	TTGTTAATGGAAAGGAAGCCGCCAAAGTTGCCGACATTATTGCGGAACTTACAACCGCTCAGGCATTTGCTGCATTTATCCTTCGTGATA	14079_14070	lambda	R	L_AAC_AAT, L_TTC_TTT	L	2f; Supplemental 2a
pCF.78	AGATTCCGTATGCGCACCCTTAGCGAGAGGTTTATCATTAAGGTCAACCTCTGGATGTTGTTTCGGCATCCTGCATTGAATCTGAGTTACTGTCTGTTTTCCTGAATTCTATCACGAAGGATAAATGCAGCAAATGCCTGAGCGGTTGTAAGTTCCGCAATAACGTCGGCAATTTTGGCGGCTTCCTTTCCATTAACAAGAATTCAGGAAACCCGTTTTTTCTGACGTAAGGGTGCGCATACGGAATCT	TTGTTAATGGAAAGGAAGCCGCCAAAATTGCCGACGTTATTGCGGAACTTACAACCGCTCAGGCATTTGCTGCATTTATCCTTCGTGATA	14088_14070	lambda	R	L_AAC_AAT, L_TTC_TTT	L	2f; Supplemental 2a
pCF.79	AGATTCCGTATGCGCACCCTTAGCGAGAGGTTTATCATTAAGGTCAACCTCTGGATGTTGTTTCGGCATCCTGCATTGAATCTGAGTTACTGTCTGTTTTCCTGAATTCTATCACGAAGGATAAATGCAGCAAATGCCTGAGCGGTTGTAAGTTCCGCAATAACGTCGGCAACTTTGGCGGTTTCCTTTCCATTAACAAGAATTCAGGAAACCCGTTTTTTCTGACGTAAGGGTGCGCATACGGAATCT	TTGTTAATGGAAAGGAAACCGCCAAAGTTGCCGACGTTATTGCGGAACTTACAACCGCTCAGGCATTTGCTGCATTTATCCTTCGTGATA	14097_14070	lambda	R	L_GGC_GGT, L_TTC_TTT	L	2f; Supplemental 2a
pCF.80	AGATTCCGTATGCGCACCCTTAGCGAGAGGTTTATCATTAAGGTCAACCTCTGGATGTTGTTTCGGCATCCTGCATTGAATCTGAGTTACTGTCTGTTTTCCTGAATTCTATCACGAAGGATAAATGCAGCAAATGCCTGAGCGGTTGTAAGTTCCGCAATAACGTCGGCAACTTTGGCGGCTTCCTTTCTATTAACAAGAATTCAGGAAACCCGTTTTTTCTGACGTAAGGGTGCGCATACGGAATCT	TTGTTAATAGAAAGGAAGCCGCCAAAGTTGCCGACGTTATTGCGGAACTTACAACCGCTCAGGCATTTGCTGCATTTATCCTTCGTGATA	14106_14070	lambda	R	L_TCC_TCT, L_TTC_TTT	L	2f; Supplemental 2a
pCF.81	AGATTCCGTATGCGCACCCTTAGCGAGAGGTTTATCATTAAGGTCAACCTCTGGATGTTGTTTCGGCATCCTGCATTGAATCTGAGTTACTGTCTGTTTTCCTGAATTCTATCACGAAGGATAAATGCAGCAAATGCCTGAGCGGTTGTAAGTTCCGCAATAACGTCGGCAACTTTGGCGGCTTCCTTTCCATTAATAAGAATTCAGGAAACCCGTTTTTTCTGACGTAAGGGTGCGCATACGGAATCT	TTATTAATGGAAAGGAAGCCGCCAAAGTTGCCGACGTTATTGCGGAACTTACAACCGCTCAGGCATTTGCTGCATTTATCCTTCGTGATA	14112_14070	lambda	R	L_AAC_AAT, L_TTC_TTT	L	2f; Supplemental 2a
pCF.82	AGATTCCGTATGCGCACCCTTAGCGAGAGGTTTATCATTAAGGTCAACCTCTGGATGTTGTTTCGGCATCCTGCATTGAATCTGAGTTACTGTCTGTTTTCCTGAATTCGAGCGGTTGTAAGTTTCGCAATAACGTCGGGAATTCAGGAAACCCGTTTTTTCTGACGTAAGGGTGCGCATACGGAATCT	CCGACGTTATTGCGAAACTTACAACCGCTC	14070	lambda	R	L_TTC_TTT	L	2b
pCF.83	AGATTCCGTATGCGCACCCTTAGCGAGAGGTTTATCATTAAGGTCAACCTCTGGATGTTGTTTCGGCATCCTGCATTGAATCTGAGTTACTGTCTGTTTTCCTGAATTCGCAAATGCCTGAGCGGTTGTAAGTTTCGCAATAACGTCGGCAACTTTGGCGAATTCAGGAAACCCGTTTTTTCTGACGTAAGGGTGCGCATACGGAATCT	GCCAAAGTTGCCGACGTTATTGCGAAACTTACAACCGCTCAGGCATTTGC	14070	lambda	R	L_TTC_TTT	L	2b
pCF.84	AGATTCCGTATGCGCACCCTTAGCGAGAGGTTTATCATTAAGGTCAACCTCTGGATGTTGTTTCGGCATCCTGCATTGAATCTGAGTTACTGTCTGTTTTCCTGAATTCGATAAATGCAGCAAATGCCTGAGCGGTTGTAAGTTTCGCAATAACGTCGGCAACTTTGGCGGCTTCCTTTGAATTCAGGAAACCCGTTTTTTCTGACGTAAGGGTGCGCATACGGAATCT	AAAGGAAGCCGCCAAAGTTGCCGACGTTATTGCGAAACTTACAACCGCTCAGGCATTTGCTGCATTTATC	14070	lambda	R	L_TTC_TTT	L	2b
pCF.85	AGATTCCGTATGCGCACCCTTAGCGAGAGGTTTATCATTAAGGTCAACCTCTGGATGTTGTTTCGGCATCCTGCATTGAATCTGAGTTACTGTCTGTTTTCCTGAATTCCAACGTCCGATATCACGAAGGATAAATGCAGCAAATGCCTGAGCGGTTGTAAGTTTCGCAATAACGTCGGCAACTTTGGCGGCTTCCTTTCCATTAACAAACTTTCGCAGGAATTCAGGAAACCCGTTTTTTCTGACGTAAGGGTGCGCATACGGAATCT	CTGCGAAAGTTTGTTAATGGAAAGGAAGCCGCCAAAGTTGCCGACGTTATTGCGAAACTTACAACCGCTCAGGCATTTGCTGCATTTATCCTTCGTGATATCGGACGTTG	14070	lambda	R	L_TTC_TTT	L	2b
pCF.86	AGATTCCGTATGCGCACCCTTAGCGAGAGGTTTATCATTAAGGTCAACCTCTGGATGTTGTTTCGGCATCCTGCATTGAATCTGAGTTACTGTCTGTTTTCCTGAATTCTATGACCAGCCAACGTCCGATATCACGAAGGATAAATGCAGCAAATGCCTGAGCGGTTGTAAGTTTCGCAATAACGTCGGCAACTTTGGCGGCTTCCTTTCCATTAACAAACTTTCGCAGTAAATCCCATGAATTCAGGAAACCCGTTTTTTCTGACGTAAGGGTGCGCATACGGAATCT	ATGGGATTTACTGCGAAAGTTTGTTAATGGAAAGGAAGCCGCCAAAGTTGCCGACGTTATTGCGAAACTTACAACCGCTCAGGCATTTGCTGCATTTATCCTTCGTGATATCGGACGTTGGCTGGTCATA	14070	lambda	R	L_TTC_TTT	L	2b
pCF.87	AGATTCCGTATGCGCACCCTTAGCGAGAGGTTTATCATTAAGGTCAACCTCTGGATGTTGTTTCGGCATCCTGCATTGAATCTGAGTTACTGTCTGTTTTCCTGAATTCCGCGGATGAATATGACCAGCCAACGTCCGATATCACGAAGGATAAATGCAGCAAATGCCTGAGCGGTTGTAAGTTTCGCAATAACGTCGGCAACTTTGGCGGCTTCCTTTCCATTAACAAACTTTCGCAGTAAATCCCATGACACAGACAGAATTCAGGAAACCCGTTTTTTCTGACGTAAGGGTGCGCATACGGAATCT	TGTCTGTGTCATGGGATTTACTGCGAAAGTTTGTTAATGGAAAGGAAGCCGCCAAAGTTGCCGACGTTATTGCGAAACTTACAACCGCTCAGGCATTTGCTGCATTTATCCTTCGTGATATCGGACGTTGGCTGGTCATATTCATCCGCG	14070	lambda	R	L_TTC_TTT	L	2b
pCF.88	AGATTCCGTATGCGCACCCTTAGCGAGAGGTTTATCATTAAGGTCAACCTCTGGATGTTGTTTCGGCATCCTGCATTGAATCTGAGTTACTGTCTGTTTTCCTGAATTCTATCACGAAGGATAAATGCAGCAAATGCCTGAGCGGCTGTAAGTTTCGCAATAATGTCGGCAACTTTGGCGGCTTCCTTTCCATTAACAAGAATTCAGGAAACCCGTTTTTTCTGACGTAAGGGTGCGCATACGGAATCT	TTGTTAATGGAAAGGAAGCCGCCAAAGTTGCCGACATTATTGCGAAACTTACAGCCGCTCAGGCATTTGCTGCATTTATCCTTCGTGATA	14061_14070_14079	lambda	R	L_GGT_GGC, L_TTC_TTT, L_AAC_AAT	L	2h,i
pCF.90	AGATTCCGTATGCGCACCCTTAGCGAGAGGTTTATCATTAAGGTCAACCTCTGGATGTTGTTTCGGCATCCTGCATTGAATCTGAGTTACTGTCTGTTTTCCTGAATTCTATCACGAAGGATAAATGTAGCAAATGTCTGAGCGGCTGTAAGTTTCGCAATAATGTCGGCAATTTTGGCGGTTTCCTTTCCATTAACAAGAATTCAGGAAACCCGTTTTTTCTGACGTAAGGGTGCGCATACGGAATCT	TTGTTAATGGAAAGGAAACCGCCAAAATTGCCGACATTATTGCGAAACTTACAGCCGCTCAGACATTTGCTACATTTATCCTTCGTGATA	14043_14052_14061_14070_14079_14088_14097	lambda	R	L_TGC_TGT, L_TGC_TGT, L_GGT_GGC, L_TTC_TTT, L_AAC_AAT, L_AAC_AAT, L_GGC_GGT	L	2h,i
pCF.91	AGATTCCGTATGCGCACCCTTAGCGAGAGGTTTATCATTAAGGTCAACCTCTGGATGTTGTTTCGGCATCCTGCATTGAATCTGAGTTACTGTCTGTTTTCCTGAATTCTATCACGAAAGATAAATGTAGCAAATGTCTGAGCGGCTGTAAGTTTCGCAATAATGTCGGCAATTTTGGCGGTTTCCTTTCTATTAACAAGAATTCAGGAAACCCGTTTTTTCTGACGTAAGGGTGCGCATACGGAATCT	TTGTTAATAGAAAGGAAACCGCCAAAATTGCCGACATTATTGCGAAACTTACAGCCGCTCAGACATTTGCTACATTTATCTTTCGTGATA	14034_14043_14052_14061_14070_14079_14088_14097_14106	lambda	R	L_AAG_AAA, L_TGC_TGT, L_TGC_TGT, L_GGT_GGC, L_TTC_TTT, L_AAC_AAT, L_AAC_AAT, L_GGC_GGT, L_TCC_TCT	L	2h,i
pCF.92	AGATTCCGTATGCGCACCCTTAGCGAGAGGTTTATCATTAAGGTCAACCTCTGGATGTTGTTTCGGCATCCTGCATTGAATCTGAGTTACTGTCTGTTTTCCTGAATTCTATTACGAAAGATAAATGTAGCAAATGTCTGAGCGGCTGTAAGTTTCGCAATAATGTCGGCAATTTTGGCGGTTTCCTTTCTATTAATAAGAATTCAGGAAACCCGTTTTTTCTGACGTAAGGGTGCGCATACGGAATCT	TTATTAATAGAAAGGAAACCGCCAAAATTGCCGACATTATTGCGAAACTTACAGCCGCTCAGACATTTGCTACATTTATCTTTCGTAATA	14028_14034_14043_14052_14061_14070_14079_14088_14097_14106_14112	lambda	R	L_ATC_ATT, L_AAG_AAA, L_TGC_TGT, L_TGC_TGT, L_GGT_GGC, L_TTC_TTT, L_AAC_AAT, L_AAC_AAT, L_GGC_GGT, L_TCC_TCT, L_AAC_AAT	L	2h,i
pAGD.193	AGATTCCGTATGCGCACCCTTAGCGAGAGGTTTATCATTAAGGTCAACCTCTGGATGTTGTTTCGGCATCCTGCATTGAATCTGAGTTACTGTCTGTTTTCCTGAATTCCGGCAACTTTGGCGGCTTCCTTTCCATTAACAAACTTTCGCAGTGAATCCCATGACACAGACAGAATCAGCGATTCTGGCGCACGCCCGGGAATTCAGGAAACCCGTTTTTTCTGACGTAAGGGTGCGCATACGGAATCT	CCGGGCGTGCGCCAGAATCGCTGATTCTGTCTGTGTCATGGGATTCACTGCGAAAGTTTGTTAATGGAAAGGAAGCCGCCAAAGTTGCCG	14126	lambda	R	L_TAA_TGA	L	2j
pKDC.073	AGATTCCGTATGCGCACCCTTAGCGAGAGGTTTATCATTAAGGTCAACCTCTGGATGTTGTTTCGGCATCCTGCATTGAATCTGAGTTACTGTCTGTTTTCCTGAATTCAGGGTACTCATACTCACTTCTAAGTGACGGCTGCATACTAACCGCCATACATCTCGTAGATTTCTCTGGCGATTGAAGGGCTAAATTCTTGAATTCAGGAAACCCGTTTTTTCTGACGTAAGGGTGCGCATACGGAATCT	GTCAGAAAAAACGGGTTTCCTGAATTCAAGAATTTAGCCCTTCAATCGCCAGAGAAATCTACGAGATGTATGGCGGTTAGTATGCAGCCGTCACTTAGAAGTGAGTATGAGTACCCTGAATTCAGGAAAACAGACAGTAACTCAGA	37671-37673	lambda	R	cI_2bp_del	indel_cI	3b
pKDC.074	AGATTCCGTATGCGCACCCTTAGCGAGAGGTTTATCATTAAGGTCAACCTCTGGATGTTGTTTCGGCATCCTGCATTGAATCTGAGTTACTGTCTGTTTTCCTGAATTCACAGGGTACTCATACTCACTTCTAAGTGACGGCTGCATACTAACCCATACATCTCGTAGATTTCTCTGGCGATTGAAGGGCTAAATTCTTGAATTCAGGAAACCCGTTTTTTCTGACGTAAGGGTGCGCATACGGAATCT	GTCAGAAAAAACGGGTTTCCTGAATTCAAGAATTTAGCCCTTCAATCGCCAGAGAAATCTACGAGATGTATGGGTTAGTATGCAGCCGTCACTTAGAAGTGAGTATGAGTACCCTGTGAATTCAGGAAAACAGACAGTAACTCAGA	37669-37673	lambda	R	cI_4bp_del	indel_cI	3b
pKDC.075	AGATTCCGTATGCGCACCCTTAGCGAGAGGTTTATCATTAAGGTCAACCTCTGGATGTTGTTTCGGCATCCTGCATTGAATCTGAGTTACTGTCTGTTTTCCTGAATTCAAAAACAGGGTACTCATACTCACTTCTAAGTGACGGCTGCATACTCATACATCTCGTAGATTTCTCTGGCGATTGAAGGGCTAAATTCTTGAATTCAGGAAACCCGTTTTTTCTGACGTAAGGGTGCGCATACGGAATCT	GTCAGAAAAAACGGGTTTCCTGAATTCAAGAATTTAGCCCTTCAATCGCCAGAGAAATCTACGAGATGTATGAGTATGCAGCCGTCACTTAGAAGTGAGTATGAGTACCCTGTTTTTGAATTCAGGAAAACAGACAGTAACTCAGA	37665-37673	lambda	R	cI_8bp_del	indel_cI	3b
pKDC.076	AGATTCCGTATGCGCACCCTTAGCGAGAGGTTTATCATTAAGGTCAACCTCTGGATGTTGTTTCGGCATCCTGCATTGAATCTGAGTTACTGTCTGTTTTCCTGAATTCACATGAGAAAAAACAGGGTACTCATACTCACTTCTAAGTGACGGCCATACATCTCGTAGATTTCTCTGGCGATTGAAGGGCTAAATTCTTGAATTCAGGAAACCCGTTTTTTCTGACGTAAGGGTGCGCATACGGAATCT	GTCAGAAAAAACGGGTTTCCTGAATTCAAGAATTTAGCCCTTCAATCGCCAGAGAAATCTACGAGATGTATGGCCGTCACTTAGAAGTGAGTATGAGTACCCTGTTTTTTCTCATGTGAATTCAGGAAAACAGACAGTAACTCAGA	37657-37673	lambda	R	cI_16bp_del	indel_cI	3b
pKDC.077	AGATTCCGTATGCGCACCCTTAGCGAGAGGTTTATCATTAAGGTCAACCTCTGGATGTTGTTTCGGCATCCTGCATTGAATCTGAGTTACTGTCTGTTTTCCTGAATTCGAACATCCCTGCCTGAACATGAGAAAAAACAGGGTACTCATACTCCATACATCTCGTAGATTTCTCTGGCGATTGAAGGGCTAAATTCTTGAATTCAGGAAACCCGTTTTTTCTGACGTAAGGGTGCGCATACGGAATCT	GTCAGAAAAAACGGGTTTCCTGAATTCAAGAATTTAGCCCTTCAATCGCCAGAGAAATCTACGAGATGTATGGAGTATGAGTACCCTGTTTTTTCTCATGTTCAGGCAGGGATGTTCGAATTCAGGAAAACAGACAGTAACTCAGA	37641-37673	lambda	R	cI_32bp_del	indel_cI	3b,f; Supplemental 3a,b,e
pKDC.078	AGATTCCGTATGCGCACCCTTAGCGAGAGGTTTATCATTAAGGTCAACCTCTGGATGTTGTTTCGGCATCCTGCATTGAATCTGAGTTACTGTCTGTTTTCCTGAATTCTCACCTTTGGTAAAGGTTCTAAGCTCAGGTGAGAACATCCCTGCCCATACATCTCGTAGATTTCTCTGGCGATTGAAGGGCTAAATTCTTGAATTCAGGAAACCCGTTTTTTCTGACGTAAGGGTGCGCATACGGAATCT	GTCAGAAAAAACGGGTTTCCTGAATTCAAGAATTTAGCCCTTCAATCGCCAGAGAAATCTACGAGATGTATGGGCAGGGATGTTCTCACCTGAGCTTAGAACCTTTACCAAAGGTGAGAATTCAGGAAAACAGACAGTAACTCAGA	37609-37673	lambda	R	cI_64bp_del	indel_cI	3f; Supplemental 3c
pKDC.079	AGATTCCGTATGCGCACCCTTAGCGAGAGGTTTATCATTAAGGTCAACCTCTGGATGTTGTTTCGGCATCCTGCATTGAATCTGAGTTACTGTCTGTTTTCCTGAATTCCTGGCTTTTTTGGTTGTGCTTACCCATCTCTCCGCATCACCTTTGCATACATCTCGTAGATTTCTCTGGCGATTGAAGGGCTAAATTCTTGAATTCAGGAAACCCGTTTTTTCTGACGTAAGGGTGCGCATACGGAATCT	GTCAGAAAAAACGGGTTTCCTGAATTCAAGAATTTAGCCCTTCAATCGCCAGAGAAATCTACGAGATGTATGCAAAGGTGATGCGGAGAGATGGGTAAGCACAACCAAAAAAGCCAGGAATTCAGGAAAACAGACAGTAACTCAGA	37573-37673	lambda	R	cI_100bp_del	indel_cI	3f; Supplemental 3c
pKDC.080	AGATTCCGTATGCGCACCCTTAGCGAGAGGTTTATCATTAAGGTCAACCTCTGGATGTTGTTTCGGCATCCTGCATTGAATCTGAGTTACTGTCTGTTTTCCTGAATTCGTAAAAACACCTGACCGCTATCCCTGATCAGTTTCTTGAAGGTAACATACATCTCGTAGATTTCTCTGGCGATTGAAGGGCTAAATTCTTGAATTCAGGAAACCCGTTTTTTCTGACGTAAGGGTGCGCATACGGAATCT	GTCAGAAAAAACGGGTTTCCTGAATTCAAGAATTTAGCCCTTCAATCGCCAGAGAAATCTACGAGATGTATGTTACCTTCAAGAAACTGATCAGGGATAGCGGTCAGGTGTTTTTACGAATTCAGGAAAACAGACAGTAACTCAGA	37373-37673	lambda	R	cI_300bp_del	indel_cI	3f; Supplemental 3b,e
pKDC.081	AGATTCCGTATGCGCACCCTTAGCGAGAGGTTTATCATTAAGGTCAACCTCTGGATGTTGTTTCGGCATCCTGCATTGAATCTGAGTTACTGTCTGTTTTCCTGAATTCTACTATGTTATGTTCTGAGGGGAGTGAAAATTCCCCTAATTCGATCATACATCTCGTAGATTTCTCTGGCGATTGAAGGGCTAAATTCTTGAATTCAGGAAACCCGTTTTTTCTGACGTAAGGGTGCGCATACGGAATCT	GTCAGAAAAAACGGGTTTCCTGAATTCAAGAATTTAGCCCTTCAATCGCCAGAGAAATCTACGAGATGTATGATCGAATTAGGGGAATTTTCACTCCCCTCAGAACATAACATAGTAGAATTCAGGAAAACAGACAGTAACTCAGA	37173-37673	lambda	R	cI_500bp_del	indel_cI	3f; Supplemental 3b,e
pKDC.082	AGATTCCGTATGCGCACCCTTAGCGAGAGGTTTATCATTAAGGTCAACCTCTGGATGTTGTTTCGGCATCCTGCATTGAATCTGAGTTACTGTCTGTTTTCCTGAATTCGGTACTCATACTCACTTCTAAGTGACGGCTGCATACTAACCGCTTGACATACATCTCGTAGATTTCTCTGGCGATTGAAGGGCTAAATTCTTGAATTCAGGAAACCCGTTTTTTCTGACGTAAGGGTGCGCATACGGAATCT	GTCAGAAAAAACGGGTTTCCTGAATTCAAGAATTTAGCCCTTCAATCGCCAGAGAAATCTACGAGATGTATGTCAAGCGGTTAGTATGCAGCCGTCACTTAGAAGTGAGTATGAGTACCGAATTCAGGAAAACAGACAGTAACTCAGA	37673	lambda	R	cI_2bp_ins	indel_cI	3d
pKDC.083	AAGATTCCGTATGCGCACCCTTAGCGAGAGGTTTATCATTAAGGTCAACCTCTGGATGTTGTTTCGGCATCCTGCATTGAATCTGAGTTACTGTCTGTTTTCCTGAATTCGGTACTCATACTCACTTCTAAGTGACGGCTGCATACTAACCGCTTGAAGCATACATCTCGTAGATTTCTCTGGCGATTGAAGGGCTAAATTCTTGAATTCAGGAAACCCGTTTTTTCTGACGTAAGGGTGCGCATACGGAATCT	GTCAGAAAAAACGGGTTTCCTGAATTCAAGAATTTAGCCCTTCAATCGCCAGAGAAATCTACGAGATGTATGCTTCAAGCGGTTAGTATGCAGCCGTCACTTAGAAGTGAGTATGAGTACCGAATTCAGGAAAACAGACAGTAACTCAGA	37673	lambda	R	cI_4bp_ins	indel_cI	3d
pKDC.084	AGATTCCGTATGCGCACCCTTAGCGAGAGGTTTATCATTAAGGTCAACCTCTGGATGTTGTTTCGGCATCCTGCATTGAATCTGAGTTACTGTCTGTTTTCCTGAATTCGGTACTCATACTCACTTCTAAGTGACGGCTGCATACTAACCGCTTGAAGTTCCCATACATCTCGTAGATTTCTCTGGCGATTGAAGGGCTAAATTCTTGAATTCAGGAAACCCGTTTTTTCTGACGTAAGGGTGCGCATACGGAATCT	GTCAGAAAAAACGGGTTTCCTGAATTCAAGAATTTAGCCCTTCAATCGCCAGAGAAATCTACGAGATGTATGGGAACTTCAAGCGGTTAGTATGCAGCCGTCACTTAGAAGTGAGTATGAGTACCGAATTCAGGAAAACAGACAGTAACTCAGA	37673	lambda	R	cI_8bp_ins	indel_cI	3d
pKDC.085	AGATTCCGTATGCGCACCCTTAGCGAGAGGTTTATCATTAAGGTCAACCTCTGGATGTTGTTTCGGCATCCTGCATTGAATCTGAGTTACTGTCTGTTTTCCTGAATTCGGTACTCATACTCACTTCTAAGTGACGGCTGCATACTAACCGCTTGAAGTTCCTATTCTCTCATACATCTCGTAGATTTCTCTGGCGATTGAAGGGCTAAATTCTTGAATTCAGGAAACCCGTTTTTTCTGACGTAAGGGTGCGCATACGGAATCT	GTCAGAAAAAACGGGTTTCCTGAATTCAAGAATTTAGCCCTTCAATCGCCAGAGAAATCTACGAGATGTATGAGAGAATAGGAACTTCAAGCGGTTAGTATGCAGCCGTCACTTAGAAGTGAGTATGAGTACCGAATTCAGGAAAACAGACAGTAACTCAGA	37673	lambda	R	cI_16bp_ins	indel_cI	3d
pKDC.086	AGATTCCGTATGCGCACCCTTAGCGAGAGGTTTATCATTAAGGTCAACCTCTGGATGTTGTTTCGGCATCCTGCATTGAATCTGAGTTACTGTCTGTTTTCCTGAATTCGGTACTCATACTCACTTCTAAGTGACGGCTGCATACTAACCGCTTGAAGTTCCTATTCTCTAGAAAGTATAGGAACTTCCATACATCTCGTAGATTTCTCTGGCGATTGAAGGGCTAAATTCTTGAATTCAGGAAACCCGTTTTTTCTGACGTAAGGGTGCGCATACGGAATCT	GTCAGAAAAAACGGGTTTCCTGAATTCAAGAATTTAGCCCTTCAATCGCCAGAGAAATCTACGAGATGTATGGAAGTTCCTATACTTTCTAGAGAATAGGAACTTCAAGCGGTTAGTATGCAGCCGTCACTTAGAAGTGAGTATGAGTACCGAATTCAGGAAAACAGACAGTAACTCAGA	37673	lambda	R	cI_frt_ins	indel_cI	3d; Supplemental 3a
pKDC.096	AGATTCCGTATGCGCACCCTTAGCGAGAGGTTTATCATTAAGGTCAACCTCTGGATGTTGTTTCGGCATCCTGCATTGAATCTGAGTTACTGTCTGTTTTCCTGAATTCGGTACTCATACTCACTTCTAAGTGACGGCTGCATACTAACCGCTTATGAATATTAATGACTTAATTAGAGAAATCAAAAACAAAGATTACACAGTGAAATTGAGTGGTACGGATAGCAATAGTATCACACAGCTAATTATTCGCGTTAATAATGATGGCAACGAGTATGTAATTTCTGAAAGTGAAAATGAATCAATCGTTGAAAAATTCATCTCTGCATTCAAAAACGGTTGGAATCAAGAATACGAGGATGAAGAAGAATTTTATAATGACATGCAAACAATCACCTT…	GTCAGAAAAAACGGGTTTCCTGAATTCAAGAATTTAGCCCTTCAATCGCCAGAGAAATCTACGAGATGTATGTTAGTTCAACTCACTTTTTAAGGTGATTGTTTGCATGTCATTATAAAATTCTTCTTCATCCTCGTATTCTTGATTCCAACCGTTTTTGAATGCAGAGATGAATTTTTCAACGATTGATTCATTTTCACTTTCAGAAATTACATACTCGTTGCCATCATTATTAACGCGAATAATTAGCTGTGTGATACTATTGCTATCCGTACCACTCAATTTCACTGTGTAATCTTTGTTTTTGATTTCTCTAATTAAGTCATTAATATTCATAAGCGGTTAGTATGCAGCCGTCACTTAGAAGTGAGTATGAGTACCGAATTCAGGAAAACAGAC…	37673	lambda	R	cI_AcrIIA4_ins	indel_cI	3d
pKDC.097	AGATTCCGTATGCGCACCCTTAGCGAGAGGTTTATCATTAAGGTCAACCTCTGGATGTTGTTTCGGCATCCTGCATTGAATCTGAGTTACTGTCTGTTTTCCTGAATTCGGTACTCATACTCACTTCTAAGTGACGGCTGCATACTAACCGCTTATGGAAGTGATGAACAAAAGCATTGAAATTAAAGATCAGAACAACATTGTGCTGATTGATAGCCTGGGCCAGTTTTTTACCGATATTGAAAACGATAACAACGGCCGCTATAACATTGATTATGTGCTGCTGAACGAAGTGGAACATGATAACGGCAACACCTATTATGAAGTGGGCATGTATCGCACCGAAGAAGTGCCGTTTAGCGATAAAGTGACCCAGGATAACGTGGAACTGCTGGAAGA…	GTCAGAAAAAACGGGTTTCCTGAATTCAAGAATTTAGCCCTTCAATCGCCAGAGAAATCTACGAGATGTATGTTTAATCACGCCAATCGCTTTCGCGGTTTCTTCAAAGGTTTCATGGCCTTTCAGCACCAGTTTAATATATTCGCGCGCATCTTCTTCGTTTTCAAAAAAAATGCTTTCCACATAGCTTTCGCCCTGCTGATCAATCTGCAGCCATTTATCTTCCAGCAGTTCCACGTTATCCTGGGTCACTTTATCGCTAAACGGCACTTCTTCGGTGCGATACATGCCCACTTCATAATAGGTGTTGCCGTTATCATGTTCCACTTCGTTCAGCAGCACATAATCAATGTTATAGCGGCCGTTGTTATCGTTTTCAATATCGGTAAAAAACTGGCC…	37673	lambda	R	cI_AcrIIA13_ins	indel_cI	3d
pKDC.098	AGATTCCGTATGCGCACCCTTAGCGAGAGGTTTATCATTAAGGTCAACCTCTGGATGTTGTTTCGGCATCCTGCATTGAATCTGAGTTACTGTCTGTTTTCCTGAATTCGGTACTCATACTCACTTCTAAGTGACGGCTGCATACTAACCGCTTATGAGCAAAGGCGAAGAACTGTTTACCGGCGTGGTGCCGATTCTGGTGGAACTGGATGGCGATGTGAACGGCCATAAATTTAGCGTGAGCGGCGAAGGCGAAGGCGATGCGACCTATGGCAAACTGACCCTGAAATTTATTTGCACCACCGGCAAACTGCCGGTGCCGTGGCCGACCCTGGTGACCACCTTTAGCTATGGCGTGCAGTGCTTTAGCCGCTATCCGGATCATATGAAACAGCATGA…	GTCAGAAAAAACGGGTTTCCTGAATTCAAGAATTTAGCCCTTCAATCGCCAGAGAAATCTACGAGATGTATGTTTATACAGTTCATCCATGCCATGGGTAATGCCCGCCGCGGTCACAAATTCCAGCAGCACCATATGATCGCGTTTTTCGTTCGGATCTTTGCTCAGCGCGCTCTGGGTGCTCAGATAATGGTTATCCGGCAGCAGCACCGGGCCATCGCCAATCGGGGTGTTCTGCTGATAATGATCCGCCAGCTGCACGCTGCCATCTTCAATGTTATGGCGAATTTTAAAGTTCACTTTAATGCCGTTTTTCTGTTTATCCGCCATAATATACACGTTATGGCTGTTATAGTTATATTCCAGTTTATGGCCCAGAATGTTGCCATCTTCTTTAAA…	37673	lambda	R	cI_GFP_ins	indel_cI	3d

### Sheet: Supp Table 3, Primers
Phage	Primer	Direction	Sequence (including Illumina adapters)
Lambda	C	F	CTTTCCCTACACGACGCTCTTCCGATCTAGTGACACTGCGCTGGAT
Lambda	C	R	GGAGTTCAGACGTGTGCTCTTCCGATCTGTATGAGCCGGGTCACTGTT
Lambda	J	F	CTTTCCCTACACGACGCTCTTCCGATCTCCCGTATTGTTGACATGCCA
Lambda	J	R	GGAGTTCAGACGTGTGCTCTTCCGATCTGCATCGTTCACCTCTCACTG
Lambda	L	F	CTTTCCCTACACGACGCTCTTCCGATCTCAGCCAACGTCCGATATCAC
Lambda	L	R	GGAGTTCAGACGTGTGCTCTTCCGATCTGGAGATATTCACGCAGGGGA
Lambda	N	F	CTTTCCCTACACGACGCTCTTCCGATCTCCCGATGGAATGGAAAGCAT
Lambda	N	R	GGAGTTCAGACGTGTGCTCTTCCGATCTCAAGAATCAGCGCACATGGT
Lambda	Q	F	CTTTCCCTACACGACGCTCTTCCGATCTCCTGGTCACGCACTGTTAAG
Lambda	Q	R	GGAGTTCAGACGTGTGCTCTTCCGATCTGCCGCCTCTTTTCATCTCAC
Lambda	U	F	CTTTCCCTACACGACGCTCTTCCGATCTATCCCGGCACTGTCAGATTT
Lambda	U	R	GGAGTTCAGACGTGTGCTCTTCCGATCTGGTCACCGCTCCCCTTATAA
Lambda	xis	F	CTTTCCCTACACGACGCTCTTCCGATCTGCCAGGCTTAAATGAGTCGG
Lambda	xis	R	GGAGTTCAGACGTGTGCTCTTCCGATCTTGACAACCACGGAATGCATT
T2	DNK	F	CTTTCCCTACACGACGCTCTTCCGATCTCAGCCAAAGTTCCTTGCAGA
T2	DNK	R	GGAGTTCAGACGTGTGCTCTTCCGATCTTCATGTAGTTCGTCCTGGTCA
T2	modA	F	CTTTCCCTACACGACGCTCTTCCGATCTCTCACATCTTACGGACGGTT
T2	modA	R	GGAGTTCAGACGTGTGCTCTTCCGATCTTCCGGATAGTCATCGTTATCGT
T2	rnh	F	CTTTCCCTACACGACGCTCTTCCGATCTTCTTACCATCAACGCCAAGT
T2	rnh	R	GGAGTTCAGACGTGTGCTCTTCCGATCTCCGCGTGGCAAAATTTATTCA
T2	sigma	F	CTTTCCCTACACGACGCTCTTCCGATCTGCGGTATCATACGGATTTTCTGG
T2	sigma	R	GGAGTTCAGACGTGTGCTCTTCCGATCTGTGACGACGATATGGTTGCG
T2	uvsW	F	CTTTCCCTACACGACGCTCTTCCGATCTGCATTGATCGTATTCAGCGC
T2	uvsW	R	GGAGTTCAGACGTGTGCTCTTCCGATCTTGACAAGAGGCAATTTTACCCA
T5	ORF018	F	CTTTCCCTACACGACGCTCTTCCGATCTCTCATAGAGTTATGATAACATACATTTAGC
T5	ORF018	R	GGAGTTCAGACGTGTGCTCTTCCGATCTTCCCAGAAGAGTTCCACCAA
T5	orf22	R	GGAGTTCAGACGTGTGCTCTTCCGATCTTGATGGCTTCGTAGGATCCG
T5	orf22	R2	GGAGTTCAGACGTGTGCTCTTCCGATCTGGAATCCTCGCAAACACTTTAAG
T5	ORF095	F	CTTTCCCTACACGACGCTCTTCCGATCTTGAAAAGTTGCGGGCTTCTT
T5	ORF095	R	GGAGTTCAGACGTGTGCTCTTCCGATCTGGAAGGCTCGTACACCACTT
T5	ORF149	F	CTTTCCCTACACGACGCTCTTCCGATCTATGGCGGGGTGGATTTAATG
T5	ORF149	R	GGAGTTCAGACGTGTGCTCTTCCGATCTACTCCCGCGATTATTCCGAT
T5	pb3	F	CTTTCCCTACACGACGCTCTTCCGATCTGAGTAACGTTGCTGCCTTCT
T5	pb3	R	GGAGTTCAGACGTGTGCTCTTCCGATCTGGGGCTCTAGGTATCAATCGT
T7	gene0.7	F	CTTTCCCTACACGACGCTCTTCCGATCTGACTTTAAGGCGCTTGAGGA
T7	gene0.7	R	GGAGTTCAGACGTGTGCTCTTCCGATCTAAACGCTCACCGTAATGGTC
T7	gene3.5	F	CTTTCCCTACACGACGCTCTTCCGATCTGCTTGTCACACTGCTGGCTA
T7	gene3.5	R	GGAGTTCAGACGTGTGCTCTTCCGATCTGCCTCCCACACTTGGATATG
T7	gene15	F	CTTTCCCTACACGACGCTCTTCCGATCTTCTGGCTGATGTGAACAAGC
T7	gene15	R	GGAGTTCAGACGTGTGCTCTTCCGATCTGCTGTAGGCACAAATCGTGA
T7	gene18.5	F	CTTTCCCTACACGACGCTCTTCCGATCTGAACCTCCGATGGTCAGTGT
T7	gene18.5	R	GGAGTTCAGACGTGTGCTCTTCCGATCTGAATAGGAACGCCACGAAGT
T7	gp9	F	CTTTCCCTACACGACGCTCTTCCGATCTCGGACCGTAGCGAGATGATT
T7	gp9	R	GGAGTTCAGACGTGTGCTCTTCCGATCTGTACCCATTTGCTGTCCACC
Lambda	indel_cI	F	CTTTCCCTACACGACGCTCTTCCGATCTCCTTTGGTAAAGGTTCTAAGCTCAGG
Lambda	indel_cI	R	GGAGTTCAGACGTGTGCTCTTCCGATCTCTTGCAAAAATTCTCAAAGTTAGCGTTG
